# Genome-scale sequencing and analysis of human, wolf and bison DNA from 25,000 year-old sediment

**DOI:** 10.1101/2021.01.08.425895

**Authors:** Pere Gelabert, Susanna Sawyer, Anders Bergström, Thomas C. Collin, Tengiz Meshveliani, Anna Belfer-Cohen, David Lordkipanidze, Nino Jakeli, Zinovi Matskevich, Guy Bar-Oz, Daniel M. Fernandes, Olivia Cheronet, Kadir T. Özdoğan, Victoria Oberreiter, Robin N. M. Feeney, Mareike C. Stahlschmidt, Pontus Skoglund, Ron Pinhasi

**Affiliations:** Department of Anthropology, University of Vienna, Vienna, Austria; Ancient Genomics Laboratory, Francis Crick Institute, NW1 1AT London, United Kingdom; School of Medicine, University College Dublin, Dublin 4, Ireland; Georgian National Museum, Institute of Paleoanthropology and Paleobiology, Tbilisi, Georgia; Institute of Archaeology, The Hebrew University of Jerusalem, Jerusalem, Israel; Israel Antiquities Authority, Jerusalem, Israel; Zinman Institute of Archaeology, University of Haifa, Haifa, Israel; CIAS, Department of Life Sciences, University of Coimbra, 3000-456 Coimbra, Portugal; Department of Human Evolution, Max-Planck-Institute for Evolutionary Anthropology, Leipzig, Germany

## Abstract

Archaeological sediments have been shown to preserve ancient DNA, but so far have not yielded genome-scale information of the magnitude of skeletal remains. We retrieved and analysed human and mammalian low-coverage nuclear and high-coverage mitochondrial genomes from Upper Palaeolithic sediments from Satsurblia cave, western Georgia, dated to 25,000 years ago. First, a human female genome with substantial basal Eurasian ancestry, which was an ancestry component of the majority of post-Ice Age people in the Near East, North Africa, and parts of Europe. Second, a wolf genome that is basal to extant Eurasian wolves and dogs and represents a previously unknown, likely extinct, Caucasian lineage that diverged from the ancestors of modern wolves and dogs before these diversified. Third, a bison genome that is basal to present-day populations, suggesting that population structure has been substantially reshaped since the Last Glacial Maximum. Our results provide new insights into the late Pleistocene genetic histories of these three species, and demonstrate that sediment DNA can be used not only for species identification, but also be a source of genome-wide ancestry information and genetic history.

**Highlights:**

- We demonstrate for the first time that genome sequencing from sediments is comparable to that of skeletal remains
- A single Pleistocene sediment sample from the Caucasus yielded three low-coverage mammalian ancient genomes
- We show that sediment ancient DNA can reveal important aspects of the human and faunal past
- Evidence of an uncharacterized human lineage from the Caucasus before the Last Glacial Maximum
- ∼0.01-fold coverage wolf and bison genomes are both basal to present-day diversity, suggesting reshaping of population structure in both species
