## Supplementary material for "Genome-scale sequencing and analysis of human, wolf and bison DNA from 25,000 year-old sediment": Sup-tables

### Sheet: Table-S1
Table S1: Description of the screened samples and results of the screaning sequencing
Sample	Cave area	Layer age*	Sequenced reads	Filtered reads	Human reads	Human reads%	mapDamage deamination frequency 5'	mapDamage deamination frequency 3'
L22	2016, Area A, Square T24, Layer AII	17.9–16.2 ka cal. BP	14351201	13788009	3948	0.0286336	0.2682	0.2347
L23	2016, Area A, Square T23, Layer AIII	17.9–16.2 ka cal. BP	11113819	10474683	4457	0.0425502	0.1884	0.1687
L26	2016, Area B, Square 4X, Layer BIb	25.5–24.4 ka cal. BP	13195750	12733061	6196	0.0486607	0.2897	0.2638
L27	2016, Area B, Square 4X, Layer BIIc	25.5–24.4 ka cal. BP	14530652	13666713	3573	0.0261438	0.2897	0.2638
L28	2016, Area B, Square 4X, Layer BIId	25.5–24.4 ka cal. BP	13480314	12841487	2715	0.0211424	0.0927	0.0864
L29	2016, Area B, Square 4X, Layer BIII	25.5–24.4 ka cal. BP	22691815	21456341	67052	0.312504	0.4458	0.4133
*Pinhasi et al., 2014

### Sheet: Table-S2
Table S2: List of populations and archeological samples used for the human population genetics analyses
POP	POP GROUP	LAT	LON	publication	Dates
Abkhasian	South-Caucasus	43.0033	41.0153	Human Orgins	-
Adygei	North-Caucasus	44.89	39.91	Human Orgins	-
Albanian	South-Europe	41.33	19.83	Human Orgins	-
Algerian	North-Africa	27.3	-8.9	Human Orgins	-
Altaian	Central-Asia/Siberia	51.9	85.95	Human Orgins	-
Altaian_Chelkans	Central-Asia/Siberia	52.33	86.97	Human Orgins	-
Armenian	South-Caucasus	40.6045	43.1008	Human Orgins	-
Armenian_Hemsheni	South-Caucasus	41	39	Human Orgins	-
Assyrian	South-Asia	34.93	43.15	Human Orgins	-
Avar	North-Caucasus	41.78	47.46	Human Orgins	-
Azeri	South-Caucasus	41.0671	47.6794	Human Orgins	-
Balkar	North-Caucasus	43.4833	43.6167	Human Orgins	-
Balochi	South-Asia	28.62	63.81	Human Orgins	-
Bashkir	Central-Asia/Siberia	54.7337	55.8612	Human Orgins	-
Basque	South-Europe	43.13	-2.08	Human Orgins	-
BedouinA	West-Asia	31	35	Human Orgins	-
BedouinB	West-Asia	31	35	Human Orgins	-
Belarusian	North-Europe	43.513	16.446	Human Orgins	-
Bengali	South-Asia	23.7	90.4	Human Orgins	-
Besermyan	Central-Asia/Siberia	58.01	52.09	Human Orgins	-
Brahui	South-Asia	30.4987	66.5	Human Orgins	-
Bulgarian	East-Europe	42.1634	24.7412	Human Orgins	-
Burusho	South-Asia	36.4984	74	Human Orgins	-
Buryat	Central-Asia/Siberia	52.9517	109.47	Human Orgins	-
Canary_Islander	South-Europe	28.2686	-16.6056	Human Orgins	-
Chechen	North-Caucasus	43.3333	45.65	Human Orgins	-
Chuvash	North-Europe	56.1103	47.2511	Human Orgins	-
Circassian	North-Caucasus	44.2	41.83	Human Orgins	-
Croatian	South-Europe	45.551	18.7466	Human Orgins	-
Cypriot	West-Asia	35.13	33.43	Human Orgins	-
Czech	East-Europe	50.0289	15.2012	Human Orgins	-
Dai	East-Asia	21	100	Human Orgins	-
Darginian	North-Caucasus	42.18	47.22	Human Orgins	-
Druze	West-Asia	32	35	Human Orgins	-
Dungan	Central-Asia/Siberia	41.3	69.27	Human Orgins	-
English	North-Europe	51.19	0.73	Human Orgins	-
Estonian	North-Europe	58.9853	26.8638	Human Orgins	-
Evenk_FarEast	Nord-East-Asia	54.7	135.3	Human Orgins	-
Evenk_Transbaikal	Nord-East-Asia	56.9	118.2	Human Orgins	-
Ezid	South-Asia	36.9	46.6	Human Orgins	-
Finnish	North-Europe	60.2	24.9	Human Orgins	-
French	South-Europe	46	2	Human Orgins	-
Gagauz	East-Europe	45.54	28.38	Human Orgins	-
Georgian	South-Caucasus	41.85	6	Human Orgins	-
Greek	South-Europe	37.9667	23.7167	Human Orgins	-
GujaratiA	South-Asia	23.2	72.7	Human Orgins	-
GujaratiB	South-Asia	23.2	72.7	Human Orgins	-
GujaratiC	South-Asia	23.2	72.7	Human Orgins	-
GujaratiD	South-Asia	23.2	72.7	Human Orgins	-
Hazara	South-Asia	33.4986	70	Human Orgins	-
Hungarian	East-Europe	47.5	19.1	Human Orgins	-
Icelandic	North-Europe	64.1333	-21.9333	Human Orgins	-
Ingushian	North-Caucasus	43.52	44.58	Human Orgins	-
Iranian	South-Asia	33.42	53.95	Human Orgins	-
Iranian_Bandari	South-Asia	27.81	53.06	Human Orgins	-
Italian_South	South-Europe	40.39	16.55	Human Orgins	-
Jew_Ashkenazi	West-Asia	34.02	-3.16	Human Orgins	-
Jew_Georgian	West-Asia	35.7	51.4167	Human Orgins	-
Jew_Iranian	South-Asia	35.7	51.4167	Human Orgins	-
Jew_Iraqi	South-Asia	35.7	51.4167	Human Orgins	-
Jew_Libyan	North-Africa	32.9167	13.1833	Human Orgins	-
Jew_Moroccan	North-Africa	35.7	51.4167	Human Orgins	-
Jew_Tunisian	North-Africa	36.8	10.1833	Human Orgins	-
Jew_Turkish	West-Asia	35.7	51.4167	Human Orgins	-
Jew_Yemenite	West-Asia	35.7	51.4167	Human Orgins	-
Jordanian	West-Asia	32.0546	35.9143	Human Orgins	-
Kabardinian	North-Caucasus	43.41	43.32	Human Orgins	-
Kaitag	North-Caucasus	42.15	47.63	Human Orgins	-
Kalash	South-Asia	59	3	Human Orgins	-
Kalmyk	Central-Asia/Siberia	46.04	45.41	Human Orgins	-
Karachai	North-Caucasus	43.94	42.52	Human Orgins	-
Karakalpak	Central-Asia/Siberia	43	59	Human Orgins	-
Karelian	North-Europe	60.4	31.98	Human Orgins	-
Kazakh	Central-Asia/Siberia	49.63	65.18	Human Orgins	-
Khakass	Central-Asia/Siberia	55	89	Human Orgins	-
Khakass_Kachins	Central-Asia/Siberia	55	89	Human Orgins	-
Khamnegan	Central-Asia/Siberia	50.68	114.6	Human Orgins	-
Kubachinian	North-Caucasus	42.08	47.58	Human Orgins	-
Kumyk	North-Caucasus	43.25	46.5833	Human Orgins	-
Kurd	South-Asia	44.58	39.42	Human Orgins	-
Kusunda	South-Asia	28.0725	82.4878	Human Orgins	-
Kyrgyz	Central-Asia/Siberia	74.6167	7	Human Orgins	-
Lahu	East-Asia	24.51	100.89	Human Orgins	-
Lak	North-Caucasus	42.17	47.12	Human Orgins	-
Lebanese	West-Asia	33.8157	35.5737	Human Orgins	-
Lebanese_Christian	West-Asia	33.8157	35.5737	Human Orgins	-
Lebanese_Muslim	West-Asia	33.8157	35.5737	Human Orgins	-
Lezgin	North-Caucasus	42.1167	48.1833	Human Orgins	-
Lithuanian	North-Europe	54.9019	23.9172	Human Orgins	-
Makrani	South-Asia	25.72	67.54	Human Orgins	-
Mala	South-Asia	17.72	83.32	Human Orgins	-
Maltese	South-Europe	34.85	14.44	Human Orgins	-
Mansi	Central-Asia/Siberia	60.2	66.47	Human Orgins	-
Mongol	Central-Asia/Siberia	48.06	95.65	Human Orgins	-
Mordovian	North-Europe	54.19	44.17	Human Orgins	-
Moroccan	North-Africa	33.53	-7.58	Human Orgins	-
Mozabite	North-Africa	30.69	-5.5	Human Orgins	-
Nanai	Nord-East-Asia	61.27	35.02	Human Orgins	-
Naxi	East-Asia	29.97	89.93	Human Orgins	-
Negidal	Nord-East-Asia	52.47	136.59	Human Orgins	-
Nivh	Nord-East-Asia	52.85	141.25	Human Orgins	-
Nogai	North-Caucasus	44.12	45.65	Human Orgins	-
Norwegian	North-Europe	60.359	5.358	Human Orgins	-
Orcadian	North-Europe	35.9937	71.5	Human Orgins	-
Ossetian	North-Caucasus	43.0167	44.65	Human Orgins	-
Palestinian	West-Asia	32	35	Human Orgins	-
Pathan	South-Asia	33.487	70.51	Human Orgins	-
Polish	East-Europe	52.2333	21.0167	Human Orgins	-
Punjabi	South-Asia	31.5	74.3	Human Orgins	-
Romanian	East-Europe	45.0506	22.9489	Human Orgins	-
Russian	Central-Asia/Siberia	65.7961	87.9523	Human Orgins	-
Saharawi	North-Africa	27.3	-8.9	Human Orgins	-
Sardinian	South-Europe	40	9	Human Orgins	-
Saudi	South-Asia	18.49	42.5171	Human Orgins	-
Scottish	North-Europe	56.04	-5.44	Human Orgins	-
Selkup	Central-Asia/Siberia	65.7961	87.9523	Human Orgins	-
Shor_Khakassia	Central-Asia/Siberia	53.3	90	Human Orgins	-
Shor_Mountain	Central-Asia/Siberia	52.75	88	Human Orgins	-
Sicilian	South-Europe	37.067	15.267	Human Orgins	-
Sindhi	South-Asia	25.4906	69	Human Orgins	-
Spanish	South-Europe	39.9	-4	Human Orgins	-
Spanish_North	South-Europe	42.8	-2.76	Human Orgins	-
Syrian	West-Asia	35.1289	36.8701	Human Orgins	-
Tabasaran	North-Caucasus	41.96	47.82	Human Orgins	-
Tajik	Central-Asia/Siberia	39.37	68.52	Human Orgins	-
Tatar_Irtysh_Barabinsk	Central-Asia/Siberia	51.93	76.1	Human Orgins	-
Tatar_Kazan	Central-Asia/Siberia	55.23	52.58	Human Orgins	-
Tatar_Mishar	Central-Asia/Siberia	55	48.5	Human Orgins	-
Tatar_Siberian	Central-Asia/Siberia	57.93	69.01	Human Orgins	-
Tatar_Siberian_Zabolotniye	Central-Asia/Siberia	58.41	67.46	Human Orgins	-
Tatar_Tomsk	Central-Asia/Siberia	56.45	84.34	Human Orgins	-
Tatar_Volga	Central-Asia/Siberia	53.87	47.8	Human Orgins	-
Thai	East-Asia	13.8	100.5	Human Orgins	-
Todzin	Central-Asia/Siberia	51	94.95	Human Orgins	-
Tu	East-Asia	36	101	Human Orgins	-
Tubalar	Central-Asia/Siberia	51.1333	87	Human Orgins	-
Tunisian	North-Africa	36.82	10.17	Human Orgins	-
Turkish	West-Asia	38.7333	35.4833	Human Orgins	-
Turkish_Balikesir	West-Asia	39.385	27.533	Human Orgins	-
Turkmen	Central-Asia/Siberia	37.1907	61.0343	Human Orgins	-
Tuscan	South-Europe	44	11	Human Orgins	-
Tuvinian	Central-Asia/Siberia	50.2596	95.1603	Human Orgins	-
Udmurt	Central-Asia/Siberia	56.09	52.37	Human Orgins	-
Ukrainian	East-Europe	49.85	24.0167	Human Orgins	-
Uygur	East-Asia	39.57	78.66	Human Orgins	-
Uzbek	Central-Asia/Siberia	41.2667	69.2167	Human Orgins	-
Veps	East-Europe	61.27	35.02	Human Orgins	-
Xibo	East-Asia	43.4979	81.5	Human Orgins	-
Yemeni	West-Asia	15.35	44.2	Human Orgins	-
I0707	Anatolia_N	-	-	Mathiesson 2015	7272±34 BP, Tubitak-0455
I0708	Anatolia_N	-	-	Mathiesson 2015	7285±30 BP, PSUAMS-2103
I0709	Anatolia_N	-	-	Mathiesson 2015	7255±30 BP, PSUAMS-2952
I0725	Anatolia_N	-	-	Mathiesson 2015	6400-5600 BCE
I0726	Anatolia_N	-	-	Mathiesson 2015	6400-5600 BCE
I0736	Anatolia_N	-	-	Mathiesson 2015	7455±30 BP, PSUAMS-2299
I0744	Anatolia_N	-	-	Mathiesson 2015	7455±30 BP, PSUAMS-2299
I0745	Anatolia_N	-	-	Mathiesson 2015	7110±50 BP, Poz-82177
I0746	Anatolia_N	-	-	Mathiesson 2015	7110±50 BP, Poz-82177
I1096	Anatolia_N	-	-	Mathiesson 2015	6500-6200 BCE
I1097	Anatolia_N	-	-	Mathiesson 2015	6500-6200 BCE
I1098	Anatolia_N	-	-	Mathiesson 2015	7475±25 BP, PSUAMS-294
I1099	Anatolia_N	-	-	Mathiesson 2015	6500-6200 BCE
I1100	Anatolia_N	-	-	Mathiesson 2015	6500-6200 BCE
I1101	Anatolia_N	-	-	Mathiesson 2015	6500-6200 BCE
I1102	Anatolia_N	-	-	Mathiesson 2015	6500-6200 BCE
I1103	Anatolia_N	-	-	Mathiesson 2015	6500-6200 BCE
I0723_published	Anatolia_N	-	-	Mathiesson 2015	7035±35 BP, PSUAMS-1965
I0724_published	Anatolia_N	-	-	Mathiesson 2015	6400-5600 BCE
I0727_published	Anatolia_N	-	-	Mathiesson 2015	6400-5600 BCE
I1579_published	Anatolia_N	-	-	Mathiesson 2015	6211-6051 calBCE
I1580_published	Anatolia_N	-	-	Mathiesson 2015	6387-6103 calBCE
I1581_published	Anatolia_N	-	-	Mathiesson 2015	6376-6231 calBCE
I1583_published	Anatolia_N	-	-	Mathiesson 2015	7460±50 BP, Poz-82231
I1585_published	Anatolia_N	-	-	Mathiesson 2015	7215±30 BP, PSUAMS-2953
ZHAG	Anatolia-Aceramic-Farmers	-	-	Feldman 2019	8300–7800 BCE
ZMOJ	Anatolia-Aceramic-Farmers	-	-	Feldman 2019	8300–7800 BCE
ZKO	Anatolia-Aceramic-Farmers	-	-	Feldman 2019	8300–7800 BCE
ZHJ	Anatolia-Aceramic-Farmers	-	-	Feldman 2019	8300–7800 BCE
ZHAJ	Anatolia-Aceramic-Farmers	-	-	Feldman 2019	8269–8210 cal BCE
ZBC	Anatolia-HG	-	-	Feldman 2019	13,642–13,073 cal BCE
UKY	Baikal-HG	-	-	Yu 2020	11505 ± 100/12136 ± 54/12151 ± 58
Kotias	Caucasus-HG	-	-	Jones 2015	8745±40, OxA-28256
Satsurblia	Caucasus-HG	-	-	Jones 2015	11415±50 BP, OxA-34632
Dzuzuana2	Caucasus-preLGM-HG	-	-	Lazaridis 2018*	26000 BP
Tianyuan	China-HG	-	-	Yang 2017	34430±510 BP, BA-03222
Vestonice16	Czech-HG	-	-	Fu 2016	GrN-15277: 25740±210 BP
Samara_HG	EHG	-	-	Mathiesson 2015	6680±30 BP, Beta-392490
GoyetQ116-1	France-HG	-	-	Fu 2016	30880+170-160 BP, GrA-46175
El Miron	Iberia-HG	-	-	Fu 2016	15460±40 BP, MAMS-14585
LaBrana	Iberia-HG	-	-	Olalde 2014	6980±50 BP, Beta-226472
I1290	Iran_GanjDareh_N	-	-	Narasimhan 2019	8800-7700 BCE
I1944	Iran_GanjDareh_N	-	-	Narasimhan 2020	8800-7700 BCE
I1945	Iran_GanjDareh_N	-	-	Narasimhan 2021	8800-7700 BCE
I1947	Iran_GanjDareh_N	-	-	Narasimhan 2022	8800-7700 BCE
I1949	Iran_GanjDareh_N	-	-	Narasimhan 2023	8800-7700 BCE
I1951	Iran_GanjDareh_N	-	-	Narasimhan 2024	8800-7700 BCE
I1954	Iran_GanjDareh_N	-	-	Narasimhan 2025	8800-7700 BCE
I7527	Iran_GanjDareh_N	-	-	Narasimhan 2026	8800-7700 BCE
I0861	Israel_Natufian	-	-	Lazaridis 2016	11840-9760 BCE
I1069	Israel_Natufian	-	-	Lazaridis 2016	11840-9760 BCE
I1072	Israel_Natufian	-	-	Lazaridis 2016	11840-9760 BCE
I1685	Israel_Natufian	-	-	Lazaridis 2016	11840-9760 BCE
I1687	Israel_Natufian	-	-	Lazaridis 2016	11840-9760 BCE
I1690	Israel_Natufian	-	-	Lazaridis 2016	11840-9760 BCE
Villabruna	Italy-HG	-	-	Fu 2016	12140±70 BP, KIA-27004
Ostuni1	Italy-HG	-	-	Fu 2016	23446±107 BP, MAMS-11449
Paglicci133	Italy-HG	-	-	Fu 2016	28100±400 BP, UTC-1415
KFH2	Levant_Neol	-	-	Feldman 2019	7712–7589 cal BCE
BAJ001	Levant_Neol	-	-	Feldman 2019	7027–6685 cal BCE
TAF013	Morocco-HG	-	-	van de Loosdrecht 2018	12355±50 BP, OxA-23780
TAF010	Morocco-HG	-	-	van de Loosdrecht 2018	12355±50 BP, OxA-23780
TAF009	Morocco-HG	-	-	van de Loosdrecht 2018	12355±50 BP, OxA-23780
TAF011	Morocco-HG	-	-	van de Loosdrecht 2018	12355±50 BP, OxA-23780
TAF014	Morocco-HG	-	-	van de Loosdrecht 2018	12355±50 BP, OxA-23780
TAF012	Morocco-HG	-	-	van de Loosdrecht 2018	12355±50 BP, OxA-23780
TAF015	Morocco-HG	-	-	van de Loosdrecht 2018	12355±50 BP, OxA-23780
Muierii2	Romania-HG	-	-	Fu 2016	29110±190 BP, OxA-16252
Oase1	Romania-HG	-	-	Fu 2015	39690-35630 calBCE
Ust_Ishim	Russia_HG	-	-	Fu 2014	41400±1400 BP, OxA-30190
I0124	Russia_HG_Samara	-	-	Mathiesson 2015	6680±30 BP, Beta-392490
MA1	Russia-HG	-	-	Raghavan 2013	20240±60 BP, UCIAMS-79666
Kostenki12	Russia-HG	-	-	Fu 2016	28500±140 BP, GrA-5552
Kostenki-14	Steppe-HG	-	-	Seguin-Orlando 2014	33250±500 BP, OxA-X-2395-15
Sunghir3.SG	Steppe-HG	-	-	Sikora 2017	33204-31081 calBCE
Bichon	WHG	-	-	Jones 2015	11855±50 BP, OxA-27763
Loschbour	WHG	-	-	Jones 2015	7205±50 BP, OxA-7738
KO1	WHG	-	-	Gamba 2014	6980±50 BP, Beta-226472
* this sample has not been published although the manuscript is available in BioArxiv

### Sheet: Table-S4
Table S4: Human mt samples used in the molecular analyses
Sample_Name	Haplogroup	Tip date	GenBank_ID	Tip date uncertainty	Included in smaller set with select modern and all ancient samples	Included in ancient only set	Sequencie_Source
BerryAuBac1	U5b1a	6235	KU534977.1	35	yes	yes	Posth et al 2016
Bla10	H1c3	3418	KF523403.1	63	yes	yes	Bollongino et al 2013
Bla11	U5b2b	3922	KF523404.1	60	yes	yes	Bollongino et al 2013
Bla13	H5	3513	KF523405.1	102	yes	yes	Bollongino et al 2013
Bla14	U5b2a2	3603	KF523406.1	49	yes	yes	Bollongino et al 2013
Bla20	U5a2c3	8652	KF523407.1	58	yes	yes	Bollongino et al 2013
Bla7	H5	3666	KF523402.1	20	yes	yes	Bollongino et al 2013
Bockstein	U5b1d1	7350	KU534973.1	50	yes	yes	Posth et al 2016
BS11	B4c1a	8180	KC521454	140	yes	yes	Fu et al. 2013b
Brana1	U5b2c1	6980	JX186998	50	yes	yes	Sánchez-Quinto et al. 2012
Brillenhohle	U8a	12470	KU534947.1	65	yes	yes	Fu et al 2013
Burkhardtshohle	U8a	12450	KU534960.1	110	yes	yes	Posth et al 2016
Cioclovina1	U	28510	KU534969.1	170	yes	yes	Posth et al 2016
CuiryLesChaudardes1	U5b1b	7400	KU534975	60	yes	yes	Posth et al 2016
DolniVestonice13	U8	31155	KC521459	85	yes	yes	Fu et al. 2013b
DolniVestonice14	U5	31155	KC521458	85	yes	yes	Fu et al. 2013b
DolniVestonice16	U5	25740	KU534949.1	210	yes	yes	Posth et al 2016
DolniVestonice43	U5	25740	KU534970.1	210	yes	yes	Posth et al 2016
Falkenstein	U5b2a	8185	KU534980.1	80	yes	yes	Posth et al 2016
Felsdach	U5a2c	7770	KU534954.1	120	yes	yes	Posth et al 2016
Fumane2	R	39805	KP718913	1305	yes	yes	Benazzi et al. 2015
Goyet2878-21	U5	22360	KU534955	110	yes	yes	Fu et al 2016
GoyetQ116-1	M	30880	KU534952	170	yes	yes	Fu et al 2016
GoyetQ-2-U8a	U8a	12650	KU534963	50	yes	yes	Fu et al 2016
GoyetQ376-19	U2	23260	KU534967.1	110	yes	yes	Fu et al 2016
GoyetQ376-3	M	29370	KU534953	175	yes	yes	Fu et al 2016
GoyetQ53-1	U2	23920	KU534964	100	yes	yes	Fu et al 2016
GoyetQ55-2	U2	23270	KU534962.1	120	yes	yes	Fu et al 2016
GoyetQ56-16	U2	22100	KU534979.1	100	yes	yes	Fu et al 2016
HohleFels49	U8a	12770	KU534964	220	yes	yes	Posth et al 2016
HohleFels79	U8a	12490	KU534962.1	70	yes	yes	Posth et al 2016
HohlensteinStadel	U5b2c1	7835	KU534979.1	80	yes	yes	Posth et al 2016
Iboussieres39	U5b2b	10140	KU534972.1	50	yes	yes	Posth et al 2016
Iceman	K1	5225	EU810403	125	yes	yes	Ermini et al. 2008
Kostenki14	U2	37985	FN600416	665	yes	yes	Krause et al. 2010
LaRochette	M	23630	KU534951	130	yes	yes	Posth et al. 2016
LesCloseaux3	U5a2	8870	KU534958	130	yes	yes	Posth et al. 2016
Loshbour	U5b1a	7205	KC521455.1	50	yes	yes	Lazaridis 2014
MareuilLesMeaux1	U5a2	8320	KU534959.1	90	yes	yes	Posth et al. 2016
Motala1	U5a1	8000	ERS525705	500	yes	yes	Lazaridis 2014
Motala2	U2e1	8000	ERS525706	500	yes	yes	Lazaridis 2014
Motala3	U5a1	8000	ERS525707	500	yes	yes	Lazaridis 2014
Oase1	N	40440	PRJEB8987	1030	yes	yes	Fu et al. 2015
Oberkassel998	U5b1	14020	KC521457	150	yes	yes	Fu et al. 2013b
Ofnet	U5b1d1	7480	KU534974.1	80	yes	yes	Posth et al 2016
Paglicci108	U234789	23470	KU534968.1	370	yes	yes	Posth et al 2016
Paglicci71	U5b2b	15460	KU534950.1	220	yes	yes	Posth et al 2016
Ranchot88	U5b1	8985	KU534978.1	40	yes	yes	Posth et al 2016
Rigney1	U234789	12930	KU534957.1	55	yes	yes	Posth et al 2016
Rochedane	U5b2b	11120	KU534971.1	50	yes	yes	Posth et al 2016
RSRS	-	0	-	0	yes	yes	-
Saqqaq	D2a1	3885	EU725621	285	yes	yes	Gilbert et al. 2008
SAT	K3	13256	ERS916238	124	yes	yes	Jones et al 2015
Sbj	U4a1	8771	ERR2060281	192	yes	yes	Gunther et al 2018
Sf9	U4a2	9144	ERR2060282	156	yes	yes	Gunther et al 2018
Sf11	U5a1	8892	ERR2060278	132	yes	yes	Gunther et al 2018
Sf12	U4a1	8895	ERR2060277	138	yes	yes	Gunther et al 2018
Stuttgart	T2	6950	ERS525704	150	yes	yes	lazaridis 2014
Tianyuan1301	R	39475	KC417443	645	yes	yes	Fu et al. 2013a
TKH-1	N	6090	MF479727	60	yes	yes	Vai et al 2019
Ust_Ishim	R	45045	PRJEB6622	1835	yes	yes	Fu et al. 2014
Bacho Kiro AA7-738	M	44000	MN706602	10000	yes	yes	Hublin et al 2020
Bacho Kiro BB7-240	N	46000	MN706603	15000	yes	yes	Hublin et al 2020
Bacho Kiro BK-1653	U	34000	MN706604	10000	yes	yes	Hublin et al 2020
Bacho Kiro CC7-335	N	46000	MN706605	15000	yes	yes	Hublin et al 2020
Bacho Kiro CC7-2289	R	43000	MN706606	10000	yes	yes	Hublin et al 2020
Bacho Kiro molar F6-620	M	36000	MN706607	10000	yes	yes	Hublin et al 2020
JN655813	L3a1a	0		0	no	no	Soares et al. 2012
EF184630	L3a1a	0		0	no	no	Gonder et al. 2007
DQ341081	L3a1b	0		0	no	no	Torroni et al. 2006
JN655774	L3a1b	0		0	no	no	Soares et al. 2012
JN655805	L3a2a	0		0	no	no	Soares et al. 2012
EU092726	L3b1a	0		0	no	no	Behar et al. 2008b
EU092814	L3b1b	0		0	no	no	Behar et al. 2008b
JQ045029	L3b2	0		0	no	no	Barbieri et al. 2012
JQ703986	L3b3	0		0	no	no	Behar et al. 2012
EU092891	L3f1a	0		0	no	no	Behar et al. 2008b
KC911360	L3f1b	0		0	no	no	Derenko et al. 2013
JQ044831	L3f1b1	0		0	no	no	Barbieri et al. 2012
EU092805	L3f1b2	0		0	no	no	Behar et al. 2008b
EU092883	L3f1b3	0		0	no	no	Behar et al. 2008b
EU092865	L3f1b4a	0		0	no	no	Behar et al. 2008b
JQ045093	L3f1b4b	0		0	no	no	Barbieri et al. 2012
JQ045084	L3f1b4c	0		0	no	no	Barbieri et al. 2012
GU455415	L3f1b5	0		0	no	no	Harich et al. 2010
GU455422	L3f1b5	0		0	no	no	Harich et al. 2010
JN655784	L3f2a	0		0	no	no	Soares et al. 2012
EU092770	L3f2b	0		0	no	no	Behar et al. 2008b
EU092877	L3f2b	0		0	no	no	Behar et al. 2008b
FJ625848	L3f3	0		0	no	no	Cerny et al. 2009
JN655831	L3f3	0		0	no	no	Soares et al. 2012
DQ341074	L3c	0		0	no	no	Torroni et al. 2006
EU092898	L3d1'2'3'4'5'6	0		0	no	no	Behar et al. 2008b
EU092827	L3e1	0		0	no	no	Behar et al. 2008b
EU092887	L3e1	0		0	no	no	Behar et al. 2008b
EU092769	L3e2a	0		0	no	no	Behar et al. 2008b
HM771122	L3e2b	0		0	no	no	Batini et al. 2011
JN655812	L3e3a	0		0	no	no	Soares et al. 2012
HM771231	L3e3b1	0		0	no	no	Batini et al. 2011
AF346967	L3e3b2	0		0	no	no	Ingman et al. 2000
HM771232	L3e3b2	0		0	no	no	Batini et al. 2011
JQ044850	L3e3b3	0		0	no	no	Barbieri et al. 2012
JQ044964	L3e3b3	0		0	no	no	Barbieri et al. 2012
EU092752	L3e4	0		0	no	no	Behar et al. 2008b
KF358485	L3e5	0		0	no	no	Podgorna et al. 2013
JN655822	L3e5	0		0	no	no	Soares et al. 2012
JN655780	L3i1a	0		0	no	no	Soares et al. 2012
DQ341069	L3i1b	0		0	yes	no	Torroni et al. 2006
DQ341068	L3i2	0		0	no	no	Torroni et al. 2006
JN655814	L3i2	0		0	no	no	Soares et al. 2012
EU092822	L3k	0		0	yes	no	Behar et al. 2008b
KM986566	L3x1	0		0	no	no	Vyas et al. 2016
EF556171	L3x1a1	0		0	no	no	Behar et al. 2008a
JN655779	L3x1a2	0		0	no	no	Soares et al. 2012
JN655773	L3x1a2	0		0	no	no	Soares et al. 2012
JN655782	L3x1b	0		0	no	no	Soares et al. 2012
DQ341067	L3x1b	0		0	no	no	Torroni et al. 2006
JN655776	L3x2a	0		0	no	no	Soares et al. 2012
EU092818	L3x2b	0		0	no	no	Behar et al. 2008b
JN655830	L3h1a1	0		0	no	no	Soares et al. 2012
JN655840	L3h1a2a	0		0	no	no	Soares et al. 2012
JN655788	L3h1a2b	0		0	no	no	Soares et al. 2012
EU092828	L3h1b1	0		0	no	no	Behar et al. 2008b
EU092736	L3h1b2	0		0	no	no	Behar et al. 2008b
GU455418	L3h1b2	0		0	no	no	Harich et al. 2010
JN655801	L3h2	0		0	no	no	Soares et al. 2012
DQ341080	L3h2	0		0	no	no	Torroni et al. 2006
JQ702955	M1a	0		0	no	no	Behar et al. 2012
KC152542	M1b1	0		0	no	no	Pennarun et al. 2012
EF060361	M1b2	0		0	no	no	Olivieri et al. 2006
DQ779932	M1b2	0		0	no	no	Gonzalez et al. 2007
JQ245777	N1a1a	0		0	yes	no	Fernandes et al. 2012
JQ245735	N1a1b1	0		0	yes	no	Fernandes et al. 2012
JQ245734	N1a1b1	0		0	yes	no	Fernandes et al. 2012
KF146252	I	0		0	no	no	Olivieri et al. 2013
JQ245791	I	0		0	no	no	Fernandes et al. 2012
JQ245776	I1	0		0	no	no	Fernandes et al. 2012
EU570217	I2	0		0	no	no	FamilyTreeDNA
JQ245744	I2	0		0	no	no	Fernandes et al. 2012
JQ245751	I3a	0		0	no	no	Fernandes et al. 2012
GU590993	I3b	0		0	no	no	FamilyTreeDNA
JQ703883	I3c	0		0	no	no	Behar et al. 2012
JX440338	I3d	0		0	no	no	FamilyTreeDNA
KJ021059	I4	0		0	no	no	FamilyTreeDNA
JQ245724	I5	0		0	no	no	Fernandes et al. 2012
JQ705382	I6a	0		0	no	no	Behar et al. 2012
AY245555	I6a	0		0	no	no	Janssen et al. 2006
HM852831	I6b	0		0	no	no	Schoenberg et al. 2011
JQ245773	I6b	0		0	no	no	Fernandes et al. 2012
KF146253	I7	0		0	no	no	Olivieri et al. 2013
JF298212	I7	0		0	no	no	FamilyTreeDNA
KC867107	N1a3a	0		0	no	no	Kushniarevich et al. 2013
KC911317	N1a3a	0		0	no	no	Derenko et al. 2013
KC911488	N1a3a	0		0	no	no	Derenko et al. 2013
JQ245766	N1b1	0		0	no	no	Fernandes et al. 2012
JQ705744	N1b1a	0		0	no	no	Behar et al. 2012
JQ245727	N1b1a	0		0	no	no	Fernandes et al. 2012
KC911348	N1b1a	0		0	no	no	Derenko et al. 2013
KF297809	N1b1b	0		0	no	no	Costaet al. 2013
KF297808	N1b1b	0		0	no	no	Costaet al. 2013
JQ245799	N1b2	0		0	no	no	Fernandes et al. 2012
JQ245798	N1b2	0		0	no	no	Fernandes et al. 2012
EU787451	N2a	0		0	no	no	Derbeneva et al. 2002
JF904935	N2a	0		0	no	no	FamilyTreeDNA
KC911573	N2a1	0		0	no	no	Derenko et al. 2013
KC911431	N2a1	0		0	no	no	Derenko et al. 2013
KC911368	N2a2	0		0	no	no	Derenko et al. 2013
JN207845	N2a2	0		0	no	no	FamilyTreeDNA
KC911341	W	0		0	no	no	Derenko et al. 2013
JQ702793	W1	0		0	no	no	Behar et al. 2012
KF146268	W1	0		0	no	no	Olivieri et al. 2013
KC911537	W1	0		0	no	no	Derenko et al. 2013
JQ705313	W3a	0		0	no	no	Behar et al. 2012
JQ245743	W3b	0		0	no	no	Fernandes et al. 2012
KF146281	W4	0		0	no	no	Olivieri et al. 2013
KC911419	W5	0		0	no	no	Derenko et al. 2013
KF146285	W5	0		0	no	no	Olivieri et al. 2013
JQ245723	W6	0		0	no	no	Fernandes et al. 2012
KC911449	W6	0		0	no	no	Derenko et al. 2013
KC911547	W6	0		0	no	no	Derenko et al. 2013
KC911604	W6	0		0	no	no	Derenko et al. 2013
KC911518	W6	0		0	no	no	Derenko et al. 2013
HM352797	W7	0		0	no	no	FamilyTreeDNA
KC911561	W7	0		0	no	no	Derenko et al. 2013
JQ245778	W8	0		0	no	no	Fernandes et al. 2012
JQ245759	W9	0		0	no	no	Fernandes et al. 2012
KC867130	N3	0		0	no	no	Kushniarevich et al. 2013
KC911355	N3a	0		0	no	no	Derenko et al. 2013
KC911601	N3a	0		0	no	no	Derenko et al. 2013
KC911566	N3a	0		0	no	no	Derenko et al. 2013
KC867123	N3b	0		0	no	no	Kushniarevich et al. 2013
KC867131	N3b	0		0	no	no	Kushniarevich et al. 2013
EU600318	X1a	0		0	yes	no	Shlush et al. 2008
EU935456	X1a	0		0	yes	no	Kujanova et al. 2008
FJ460521	X1c	0		0	yes	no	Costa et al. 2009
EF177437	X3	0		0	yes	no	Pereira et al. 2007
JQ245804	X3a	0		0	yes	no	Fernandes et al. 2012
JQ245739	X2	0		0	no	no	Fernandes et al. 2012
KC911291	X2	0		0	no	no	Derenko et al. 2013
EU600328	X2	0		0	no	no	Shlush et al. 2008
EU935450	X2j	0		0	no	no	Kujanova et al. 2008
FJ441666	X2b	0		0	no	no	FamilyTreeDNA
FJ457949	X2b	0		0	no	no	FamilyTreeDNA
JQ705795	X2d	0		0	no	no	Behar et al. 2012
DQ523631	X2c	0		0	no	no	Fraumene et al. 2006
HM852814	X2e1a	0		0	no	no	Schoenberg et al. 2011
HM852758	X2e1b	0		0	no	no	Schoenberg et al. 2011
JQ245745	X2e2a	0		0	no	no	Fernandes et al. 2012
EU600324	X2e2a	0		0	no	no	Shlush et al. 2008
JQ245775	X2e2b	0		0	no	no	Fernandes et al. 2012
KC911465	X2e2c1	0		0	no	no	Derenko et al. 2013
EF556183	X2l	0		0	no	no	Behar et al. 2008a
KC911497	X2(h)	0		0	no	no	Derenko et al. 2013
KC911322	X2(h?)	0		0	no	no	Derenko et al. 2013
EU600325	X2h	0		0	no	no	Shlush et al. 2008
EU600326	X2h	0		0	no	no	Shlush et al. 2008
JQ245730	X2i	0		0	no	no	Fernandes et al. 2012
HQ529295	X2i	0		0	no	no	FamilyTreeDNA
FJ008043	X2m1	0		0	no	no	FamilyTreeDNA
JQ705217	X2m2	0		0	no	no	Behar et al. 2012
JQ705389	X2m2	0		0	no	no	Behar et al. 2012
JQ245731	X2o	0		0	no	no	Fernandes et al. 2012
EU600323	X2f	0		0	no	no	Shlush et al. 2008
KC911478	X2f	0		0	no	no	Derenko et al. 2013
KC911441	X2f	0		0	no	no	Derenko et al. 2013
JQ701905	X2k	0		0	no	no	Behar et al. 2012
HQ456226	X4	0		0	no	no	FamilyTreeDNA
JQ245765	X4	0		0	no	no	Fernandes et al. 2012
JX153281	R0a	0		0	yes	no	Raule et al. 2014
JF717361	R0b	0		0	yes	no	Achilli et al. 2011
KC911472	HV	0		0	no	no	Derenko et al. 2013
KC911560	HV	0		0	no	no	Derenko et al. 2013
KC911467	H	0		0	no	no	Derenko et al. 2013
KC911591	H	0		0	no	no	Derenko et al. 2013

### Sheet: Table-S5
Table S5: Molecular dates obtained with the different BEAST models used for the human and Canis mitochondria sequence
Species	Samples included	Clock	Tree Prior	SAT29 age mean	SAT29 age 95% HPD interval lower	SAT29 age 95% HPD interval upper	BK-BB7 age with 95% CI
Human	Full set	Strict	Coalescent: Constant	40243	27724	53580	45,416 (32,753-58,066)
Human	Full set	Relaxed	Coalescent: Constant	39718	23268	55834	45,609 (30,839-60,140)
Human	Full set	Strict	Coalescent: Bayasian skyline	43083	27492	57471	55,438 (35,975-74,145)
Human	Full set	Relaxed	Coalescnet: Bayesian skyline	40589	24447	58634	57,958 (37,642-74,474)
Human	Full set, no BKs	Strict	Coalescent: Constant	42429	26800	57314	NA
Human	Full set, no BKs	Relaxed	Coalescent: Constant	43077	20955	63688	NA
Human	Full set, no BKs	Strict	Coalescent: Bayasian skyline	41863	24269	65957	NA
Human	Full set, no BKs	Relaxed	Coalescnet: Bayesian skyline	44567	23369	74475	NA
Human	Only ancient samples	Strict	Coalescent: Constant	47644	34677	59718	48,589 (37,031-60,358)
Human	Only ancient samples	Relaxed	Coalescent: Constant	47971	30194	65143	50,658 (35,291-67,044)
Human	Only ancient samples	Strict	Coalescnet: Bayesian skyline	48243	32319	61400	55,684 (37,376-76,084)
Human	Only ancient samples	Relaxed	Coalescnet: Bayesian skyline	47455	26061	65588	60,493 (40,934-78,596)
Human	Only ancient samples, no BKs	Strict	Coalescent: Constant	45339	33741	56929	NA
Human	Only ancient samples, no BKs	Relaxed	Coalescent: Constant	45634	28147	61853	NA
Human	Only ancient samples, no BKs	Strict	Coalescent: Bayasian skyline	44656	29709	57339	NA
Human	Only ancient samples, no BKs	Relaxed	Coalescnet: Bayesian skyline	45961	23693	67209	NA
Human	Ancient samples and closest modern	Strict	Coalescent: Constant	43013	27849	56840	48,372 (36,453-59,665)
Human	Ancient samples and closest modern	Relaxed	Coalescent: Constant	41689	21774	61593	48,203 (31540-64,100)
Human	Ancient samples and closest modern	Strict	Coalescnet: Bayesian skyline	43414	26373	58603	56,286 (36,704-75,437)
Human	Ancient samples and closest modern	Relaxed	Coalescnet: Bayesian skyline	42520	22191	59991	61,797 (44,945-78,551)
Human	Ancient samples and closest modern, no BKs	Strict	Coalescent: Constant	41510	27704	55170	NA
Human	Ancient samples and closest modern, no BKs	Relaxed	Coalescent: Constant	39964	20891	57993	NA
Human	Ancient samples and closest modern, no BKs	Strict	Coalescent: Bayasian skyline	38815	24617	53750	NA
Human	Ancient samples and closest modern, no BKs	Relaxed	Coalescnet: Bayesian skyline	39345	19772	61404	NA
Species	Samples included	Clock	Tree Prior	SAT29 age mean	SAT29 age 95% HPD interval lower	SAT29 age 95% HPD interval upper
Dog	Full set	Strict	Coalescent: Constant	24770	14663	34193
Dog	Full set	Relaxed	Coalescent: Constant	31416	15262	48884
Dog	Full set	Strict	Coalescnet: Bayesian skyline	24688	14722	34067
Dog	Full set	Relaxed	Coalescnet: Bayesian skyline	30065	14543	45322
Dog	Only ancient samples	Strict	Coalescent: Constant	23719	12818	34801
Dog	Only ancient samples	Relaxed	Coalescent: Constant	28773	13421	44440
Dog	Only ancient samples	Strict	Coalescnet: Bayesian skyline	22991	11743	33885
Dog	Only ancient samples	Relaxed	Coalescnet: Bayesian skyline	26770	11712	41643

### Sheet: Table-S8
Table S8: MEGA substitution tested models on the human mitochondria alignments
Model	#Param	BIC	AICc	lnL	Invariant	Gamma	R	Freq A	Freq T	Freq C	Freq G	A=>T	A=>C	A=>G	T=>A	T=>C	T=>G	C=>A	C=>T	C=>G	G=>A	G=>T	G=>C
TN93+G+I	464	7786726106776	717655722998065	-354187293597174	759214975790515	523364058200889	244313139446098	309011926737335	247592571830709	311773725175001	131621776256955	0	0,01	0,16	0,01	0,24	0	0,01	0,19	0	0,37	0	0,01
HKY+G+I	463	778920338778853	718034950574798	-354386909828278	765221429364496	524358279468223	251157802894161	309011926737335	247592571830709	311773725175001	131621776256955	0	0,01	0,13	0,01	0,3	0	0,01	0,24	0	0,3	0	0,01
GTR+G+I	467	779072151764011	71766076572122	-354159807598946	759476096834511	523338045193408	215054780463238	309011926737335	247592571830709	311773725175001	131621776256955	0	0,01	0,16	0,01	0,24	0	0,01	0,19	0	0,37	0	0,01
TN93+G	463	780951482070772	720066093866716	-355402481474237	n/a	0,05	244363733467742	309011926737335	247592571830709	311773725175001	131621776256955	0	0,01	0,16	0,01	0,24	0	0,01	0,19	0	0,38	0	0,01
GTR+G	466	78136043086876	720080544269856	-355379699331798	n/a	0,05	21426815011748	309011926737335	247592571830709	311773725175001	131621776256955	0	0,01	0,16	0,01	0,24	0	0,01	0,19	0	0,37	0	0,01
HKY+G	462	781550489301069	720796600583025	-355777737269863	n/a	0,05	247700674314915	309011926737335	247592571830709	311773725175001	131621776256955	0	0,01	0,13	0,01	0,3	0	0,01	0,24	0	0,3	0	0,01
TN93+I	463	789598641981806	728713253777751	-359726061429755	469110576923077	n/a	242254179973724	309011926737335	247592571830709	311773725175001	131621776256955	0	0,01	0,16	0,01	0,24	0	0,01	0,19	0	0,38	0	0,01
GTR+I	466	790006146038388	728726259439485	-359702556916613	469110576923077	n/a	214263302437388	309011926737335	247592571830709	311773725175001	131621776256955	0	0,01	0,16	0,01	0,24	0	0,01	0,19	0	0,37	0	0,01
HKY+I	462	790146228377285	729392339659241	-360075606807971	469110576923077	n/a	242892469789495	309011926737335	247592571830709	311773725175001	131621776256955	0	0,01	0,13	0,01	0,3	0	0,01	0,24	0	0,3	0	0,01
T92+G+I	461	793140705912892	73251831669139	-361648597756253	772816283206463	52551441863497	244364284888558	278302249284022	278302249284022	221697750715978	221697750715978	0,01	0	0,21	0,01	0,21	0	0,01	0,27	0	0,27	0,01	0
K2+G+I	460	794921970420278	734431080705849	-362614982190423	772250355983544	526427887216149	242953966023821	0,25	0,25	0,25	0,25	0	0	0,24	0	0,24	0	0	0,24	0	0,24	0	0
TN93	462	79507855603587	734324667317826	-362541770637264	n/a	n/a	241144071503483	309011926737335	247592571830709	311773725175001	131621776256955	0	0,01	0,16	0,01	0,24	0	0,01	0,19	0	0,37	0	0,01
GTR	465	795482351148253	734333964003768	-362516411652023	n/a	n/a	214168968176344	309011926737335	247592571830709	311773725175001	131621776256955	0	0,01	0,16	0,01	0,24	0	0,01	0,19	0	0,37	0	0,01
HKY	461	795767110246467	735144721024966	-36296179992304	n/a	n/a	241017579106582	309011926737335	247592571830709	311773725175001	131621776256955	0	0,01	0,13	0,01	0,3	0	0,01	0,24	0	0,3	0	0,01
T92+G	460	795951543544646	735460653830218	-363129768752607	n/a	0,05	242736845047784	278302249284022	278302249284022	221697750715978	221697750715978	0,01	0	0,21	0,01	0,21	0	0,01	0,27	0	0,27	0,01	0
K2+G	459	797569734793382	737210344596557	-364014616557453	n/a	0,05	241936243939382	0,25	0,25	0,25	0,25	0	0	0,24	0	0,24	0	0	0,24	0	0,24	0	0
T92+I	460	804580158922722	744089269208294	-367444076441645	469110576923077	n/a	241413306152305	278302249284022	278302249284022	221697750715978	221697750715978	0,01	0	0,21	0,01	0,21	0	0,01	0,27	0	0,27	0,01	0
K2+I	459	806301461402668	745942071205844	-368380479862096	469110576923077	n/a	241165627432998	0,25	0,25	0,25	0,25	0	0	0,24	0	0,24	0	0	0,24	0	0,24	0	0
T92	459	810175805198705	749816415001881	-370317651760114	n/a	n/a	240987459377108	278302249284022	278302249284022	221697750715978	221697750715978	0,01	0	0,21	0,01	0,21	0	0,01	0,27	0	0,27	0,01	0
K2	458	811767569790159	75153967912147	-371189286236319	n/a	n/a	240991162379331	0,25	0,25	0,25	0,25	0	0	0,24	0	0,24	0	0	0,24	0	0,24	0	0
JC+G+I	459	822945490832958	762586100636134	-376702494577241	770760440218798	524809744495435	0,5	0,25	0,25	0,25	0,25	0,08	0,08	0,08	0,08	0,08	0,08	0,08	0,08	0,08	0,08	0,08	0,08
JC+G	458	825549703479156	765321812810467	-378080353080818	n/a	0,05	0,5	0,25	0,25	0,25	0,25	0,08	0,08	0,08	0,08	0,08	0,08	0,08	0,08	0,08	0,08	0,08	0,08
JC+I	458	834257681331214	774029790662524	-382434342006846	469110576923077	n/a	0,5	0,25	0,25	0,25	0,25	0,08	0,08	0,08	0,08	0,08	0,08	0,08	0,08	0,08	0,08	0,08	0,08
JC	457	839718558980126	779622167850102	-38524053301178	n/a	n/a	0,5	0,25	0,25	0,25	0,25	0,08	0,08	0,08	0,08	0,08	0,08	0,08	0,08	0,08	0,08	0,08	0,08

### Sheet: Table-S9
Table S9. Analysis of the canis bones found in the Satsurblia cave
Season	Floor	CAT #	Area	Layer	Basket	SQ.	Elevation	BONE	SIDE	L/R	SP.	Library code	Sequenced reads	Trimmed and >30 bp reads	mapped Canis lupus mt reads	Unique	Coverage
2014		317	B	IV	-	Y7a	585-90	CAN	MAN	L	CANIS	11722	3532327	2944170	35	34	0.07
2014	1	552	B	IVa	348	Y7d	595-605	MP	D		CANIS	11723	12147182	11115816	131198	1980	4.89X
2015		698	B	IV	169	AA8c	600-05	MT	C		CANIS	11724	3309	6175637	2374	616	1.4X
2015	1	747	A	IIb	366	T24c	590-95	P4	X	R	CANIS	11725	8265067	7226925	29818	1178	2,7X
2017	1	992	A	IIb	41	T20a	555-60	M1	N		CANIS	11726	13669929	12621772	25543	2237	5.2X

### Sheet: Table-S10
Table S10: Canis samples used in the molecular analyses
Sample_Name	Archaeological_Site/Geographic_Location	Tip date	GenBank_ID	Tip date uncertainty	Included in ancient set	Sequencie_Source
TH1	Trou des Nutons	26036.5	MK937027	192.5	yes	Thalman.et.al.2013
TH3	Goyet	28834.5	MK937029	349.5	yes	Thalman.et.al.2013
TH5	Eliseevichi	16830	MK937031	245	yes	Thalman.et.al.2013
TH7	Kesslerloch cave	14968	MK937033	211	yes	Thalman.et.al.2013
TH8	Eastern Beringia	27599.5	MK937034	936.5	yes	Thalman.et.al.2013
TH10	Eastern Beringia	20988.5	MK937018	762.5	yes	Thalman.et.al.2013
TH11	Kesslerloch cave	14341.5	MK937019	257.5	yes	Thalman.et.al.2013
TH12	Razboinichya cave	34048	MK937020	328	yes	Thalman.et.al.2013
TH15	Kesslerloch cave	14542.5	MK937023	329.5	yes	Thalman.et.al.2013
CGG14	Yana site	32734	MK936997	551	yes	Loog.et.al.2020
CGG15	Yana site	32925.5	MK936998	479.5	yes	Loog.et.al.2020
CGG16	Yana site	818.5	MK936999	86.5	yes	Loog.et.al.2020
CGG17	Yana site	28519.5	MK937000	392.5	yes	Loog.et.al.2020
CGG18	Yana site area	41738.5	MK937001	589.5	yes	Loog.et.al.2020
CGG19	Mus-Khaya exposure	19710	MK937002	230	yes	Loog.et.al.2020
CGG20	Nikita Lake site	13660	MK937003	105	yes	Loog.et.al.2020
CGG21	Berelekh geoarchaeological complex	13974.5	MK937004	419.5	yes	Loog.et.al.2020
CGG22	Yana site	31377	MK937005	227	yes	Loog.et.al.2020
CGG25	Yana site	31423.5	MK937008	333.5	yes	Loog.et.al.2020
CGG26	Yana site	31351	MK937009	217	yes	Loog.et.al.2020
CGG27	Yana site	32844	MK937010	515	yes	Loog.et.al.2020
CGG28	Yana site	31758	MK937011	575	yes	Loog.et.al.2020
TU1	Trou Magrite	35235.5	MK937044	540.5	yes	Loog.et.al.2020
TU2	Trou Magrite	33318	MK937045	468	yes	Loog.et.al.2020
TU3	Trou Magrite	32723	MK937046	680	yes	Loog.et.al.2020
TU4	Trou de Frontal	6160	MK937047	127	yes	Loog.et.al.2020
TU5	Trou de l'Ours	12837	MK937048	120	yes	Loog.et.al.2020
TU6	Goyet	38481.5	MK937049	905.5	yes	Loog.et.al.2020
TU7	Caverne Marie-Jeanne	46348.5	MK937050	1909.5	yes	Loog.et.al.2020
TU8	Trou de Praules	7375.5	MK937051	59.5	yes	Loog.et.al.2020
TU9	Aghitu	31109.5	MK937052	230.5	yes	Loog.et.al.2020
TU10	Aghitu	29957	MK937036	394	yes	Loog.et.al.2020
TU11	Kesslerloch	14130.5	MK937037	155.5	yes	Loog.et.al.2020
TU13	Kesslerloch	14120	MK937039	136	yes	Loog.et.al.2020
TU14	Predmosti	2861.5	MK937040	85.5	yes	Loog.et.al.2020
SK1	Taymyr	34900.5	MK937053	758.5	yes	Skoglund.et.al.2015
CGG33	Ulakhan Sular	16863.5	MK937016	278.5	yes	Loog.et.al.2020
CGG34	Badayarikha	29935	MK937017	616	yes	Loog.et.al.2020
Ma1	Kochi	264.5	AB499818	164.5	yes	Matsumura.et.al.2014
Ma2	Kanagawa	242.5	AB499821	142.5	yes	Matsumura.et.al.2014
Ma5	Hiroshima	242.5	AB499823	142.5	yes	Matsumura.et.al.2014
Ma6	Nagano	242.5	AB499822	142.5	yes	Matsumura.et.al.2014
Ma7	Hokkaido	242.5	AB499819	142.5	yes	Matsumura.et.al.2014
Ma8	Hokkaido	242.5	AB499820	142.5	yes	Matsumura.et.al.2014
Ma9		0	AB499824	0	no	Matsumura.et.al.2014
Bj1	Western Russia	0	DQ480503	0	no	Bjornerfeldt.et.al.2006
Bj2		0	DQ480504	0	no	Bjornerfeldt.et.al.2006
Bj3		0	DQ480505	0	no	Bjornerfeldt.et.al.2006
Bj4		0	DQ480506	0	no	Bjornerfeldt.et.al.2006
Bj5		0	DQ480507	0	no	Bjornerfeldt.et.al.2006
Bj6		0	DQ480508	0	no	Bjornerfeldt.et.al.2006
Zh3	Inner Mongolia	0	GQ374438	0	no	Chen and Zhang
Zh4	Altay	0	KC461238	0	no	Zhang.et.al.2015
Zh5		0	KC896375	0	no	Zhang.et.al.2013
Pa1		0	EU789787	0	no	Pang.et.al.2009
Pa2		0	EU789788	0	no	Pang.et.al.2009
Tha1	Oulu	0	KF661038	0	no	Thalman.et.al.2013
Tha2	Kirov	0	KF661039	0	no	Thalman.et.al.2013
Tha3		0	KF661040	0	no	Thalman.et.al.2013
Tha4		0	KF661041	0	no	Thalman.et.al.2013
Tha5	Golan Heights	0	KF661042	0	no	Thalman.et.al.2013
Tha6		0	KF661043	0	no	Thalman.et.al.2013
Tha7	St. Petersburg	0	KF661044	0	no	Thalman.et.al.2013
Tha8		0	KF661045	0	no	Thalman.et.al.2013
Tha9	Bryansk	0	KF661046	0	no	Thalman.et.al.2013
Tha10	Kherson	0	KF661047	0	no	Thalman.et.al.2013
Tha11		0	KF661048	0	no	Thalman.et.al.2013
Tha12	Katovice	0	KF661049	0	no	Thalman.et.al.2013
Tha13		0	KF661050	0	no	Thalman.et.al.2013
Tha14		0	KF661051	0	no	Thalman.et.al.2013
Tha15		0	KF661052	0	no	Thalman.et.al.2013
Tha16		0	KF661053	0	no	Thalman.et.al.2013
Tha17		0	KF661054	0	no	Thalman.et.al.2013
Tha18		0	KF661055	0	no	Thalman.et.al.2013
Tha19	Boreal Forest	0	KF661056	0	no	Thalman.et.al.2013
Tha20	Nunavut (lat:73.44	0	KF661057	0	no	Thalman.et.al.2013
Tha21		0	KF661058	0	no	Thalman.et.al.2013
Tha22	Yukon	0	KF661059	0	no	Thalman.et.al.2013
Tha23	100kmN/70kmW of Durango	0	KF661060	0	no	Thalman.et.al.2013
Tha24	Devon Island (lat:72.77	0	KF661061	0	no	Thalman.et.al.2013
Tha25	Banks Island (lat:73.03	0	KF661062	0	no	Thalman.et.al.2013
Tha26	lat:65.12	0	KF661063	0	no	Thalman.et.al.2013
Tha27	NW Montana	0	KF661064	0	no	Thalman.et.al.2013
Tha28		0	KF661065	0	no	Thalman.et.al.2013
Tha29		0	KF661066	0	no	Thalman.et.al.2013
Tha30		0	KF661067	0	no	Thalman.et.al.2013
Tha31	Yellowstone	0	KF661068	0	no	Thalman.et.al.2013
Tha32	Yellowstone	0	KF661069	0	no	Thalman.et.al.2013
Tha33	Yellowstone	0	KF661070	0	no	Thalman.et.al.2013
Tha34	Denali NP	0	KF661071	0	no	Thalman.et.al.2013
Tha35	Denali NP	0	KF661072	0	no	Thalman.et.al.2013
Tha36	Denali NP	0	KF661073	0	no	Thalman.et.al.2013
Tha37		0	KF661074	0	no	Thalman.et.al.2013
Tha38		0	KF661075	0	no	Thalman.et.al.2013
Tha39		0	KF661076	0	no	Thalman.et.al.2013
Tha40		0	KF661077	0	no	Thalman.et.al.2013
Ar1		0	AM711902	0	no	Arnason.et.al.2007
Ms1	Pashki	52	MN071185	0	yes	Loog.et.al.2020
Ms2	Nationalpark Thy	0	MN071186	0	no	Loog.et.al.2020
Ms25		0	MN071206	0	no	Loog.et.al.2020
Ms4	Zurich Zoo	0	MN071187	0	no	Loog.et.al.2020
Ms5		0	MN071188	0	no	Gopalakrishnan et al. 2018
Ms6	Eskipazar north of Angora (Ankara)	70	MN071189	0	yes	Loog.et.al.2020
Ms20		0	MN071203	0	no	Gopalakrishnan et al. 2018
Ms21		0	MN071204	0	no	Gopalakrishnan et al. 2018
Ms22	Howlett's + Port Lympne Wild Animal Parks	0	MN071205	0	no	Loog.et.al.2020
